# The Tung Tree (*Vernicia Fordii*) Genome Provides A Resource for Understanding Genome Evolution and Oil Improvement

**DOI:** 10.1101/2019.12.17.877803

**Authors:** Lin Zhang, Meilan Liu, Hongxu Long, Wei Dong, Asher Pasha, Eddi Esteban, Wenying Li, Xiaoming Yang, Ze Li, Aixia Song, Duo Ran, Guang Zhao, Yanling Zeng, Hao Chen, Ming Zou, Jingjing Li, Fan Liang, Meili Xie, Jiang Hu, Depeng Wang, Heping Cao, Nicholas J. Provart, Liangsheng Zhang, Xiaofeng Tan

## Abstract

Tung tree (*Vernicia fordii*) is an economically important woody oil plant that produces tung oil containing a high proportion of eleostearic acid (∼80%). Here we report a high-quality, chromosome-scale tung tree genome sequence of 1.12 Gb with 28,422 predicted genes and over 73% repeat sequences. Tung tree genome was assembled by combining Illumina short reads, PacBio single-molecule real-time long reads and Hi-C sequencing data. Insertion time analysis revealed that the repeat-driven tung tree genome expansion might be due to long standing long terminal repeat (LTR) retrotransposon bursts and lack of efficient DNA deletion mechanisms. An electronic fluorescent pictographic (eFP) browser was generated based on genomic and RNA-seq data from 17 various tissues and developmental stages. We identified 88 nucleotide-binding site (NBS)-encoding resistance genes, of which 17 genes may help the tung tree resist the *Fusarium* wilt shortly after infection. A total of 651 oil-related genes were identified and 88 of them were predicted to be directly involved in tung oil biosynthesis. The fewer phosphoenolpyruvate carboxykinase (PEPC) genes, and synergistic effects between transcription factors and oil biosynthesis-related genes may contribute to high oil content in tung seeds. The tung tree genome should provide valuable resources for molecular breeding and genetic improvement.
