## Supplementary material for "The Tung Tree (*Vernicia Fordii*) Genome Provides A Resource for Understanding Genome Evolution and Oil Improvement": Table S55

### Sheet: Tabel S55
Table S55 Expression quantity (FPKM value) and duplication type of 88 important oil genes in tung tree genome
Gene ID	Gene name	10 WAF seed	15 WAF seed	20 WAF seed	25 WAF seed	30 WAF seed	Root	Stem	Leaf	Female	Male	Type of gene duplication
Vf06G2568	α-CT1	14.9606	17.8139	16.2771	3.11664	25.2887	33.9849	40.5334	61.2632	22.9464	16.4685	1
Vf07G1554	α-CT2	72.9315	46.8859	228.904	118.751	50.7441	29.9685	25.344	59.2949	93.7889	111.08	1
Vf04G1104	β-CT	0.383335	0.231511	1.11465	2.00969	0.318831	0.672723	6.59581	0.626955	0.423226	0.455039	1
Vf08G0055	BC1	56.397	54.811	246	71.5983	52.1839	22.6589	17.2365	71.158	76.5434	92.2026	1
Vf00G1973	BC2	67.0333	12.049	15.4515	8.05206	10.2342	11.8594	15.2103	88.3714	52.5918	61.0295	#N/A
Vf01G2681	BCCP1	46.2552	43.7752	160.445	107.465	76.4894	47.3692	83.6186	60.4226	48.4256	58.3398	1
Vf05G1371	BCCP2	17.8694	15.7153	75.5357	17.1027	15.217	4.5731	7.78157	60.5536	130.365	123.811	1
Vf03G2426	BCCP3	98.5194	51.1826	149.858	68.482	47.2994	53.4416	75.9825	131.957	216.365	283.827	1
Vf02G2069	BCCP4	19.7058	20.9815	52.5615	86.0522	34.1352	12.0004	9.94307	40.5838	40.4786	50.6499	1
Vf10G1393	PEPC4	151.536	102.87	120.748	32.3189	20.4627	155.111	151.449	121.956	57.0863	71.4266	1
Vf05G0593	PEPC16-1	1.33303	3.69175	4.89324	0.851364	0.712872	0.672814	3.05816	6.18446	0.629197	0.92421	1
Vf11G0495	PEPC16-2	178.654	137.011	268.377	105.968	99.4894	179.472	127.612	92.2314	195.591	205.825	1
Vf09G0263	MAT1	82.609	65.8182	203.873	33.4782	29.0694	33.4849	43.2128	104.113	66.1623	61.4221	1
Vf03G1355	MAT2	0	0	0	0	0	0	0	0	0	0	1
Vf05G1997	KASI-1	6.07308	8.11564	13.3075	3.27614	4.58515	4.6453	6.32534	29.7388	38.1115	43.773	1
Vf01G1708	KASI-2	14.3314	12.1172	20.567	7.07277	12.0257	6.05209	5.01831	8.20496	4.47087	5.09957	1
Vf07G1167	KASI-3	59.7263	61.9547	332.053	222.2	66.8964	28.2311	26.5969	91.6412	120.787	84.4118	1
Vf08G1463	KASII	34.128	55.7081	158.468	85.6537	29.8441	40.6682	39.2944	60.3355	33.2739	21.843	1
Vf05G1626	KASIII	30.9176	44.3193	68.3173	17.1767	23.6635	25.7587	35.7323	52.7409	52.8391	52.3499	0
Vf01G2532	KAR1	64.6025	87.7018	571.906	190.68	104.145	27.2699	46.1336	56.9105	147.381	143.36	4
Vf10G0812	KAR2	16.9909	17.2104	16.1703	4.42572	15.5541	6.67821	8.885	15.4468	5.7581	4.56209	4
Vf00G0529	KAR3	66.714	74.7138	119.933	13.6647	5.78871	0.650313	0.61271	2.45332	15.8809	9.01968	#N/A
Vf10G2037	HAD	39.4331	33.2929	84.3973	30.5323	20.3767	13.8831	17.7407	70.3072	86.8453	88.2484	0
Vf04G0617	EAR	69.4679	53.6207	336.577	109.357	51.712	24.9042	37.1216	123.082	188.705	222.264	1
Vf00G0004	FATB1-1	89.6213	71.2718	40.4708	32.8301	34.1287	24.2715	50.7184	94.1594	92.7979	85.1342	#N/A
Vf10G1568	FATB1-2	0.046399	0.0298757	0.0969677	0.006243	0.008316	0	0.040601	0	0	0	1
Vf02G2142	FATB2	1.17314	0.99405	0.348271	0.37475	0.379853	1.62872	0.492316	12.7763	2.67564	2.13497	3
Vf02G2143	FATB3	0	0	0	0	0	0	0	0	0	0.042586	3
Vf02G2144	FATB4	0	0	0	0	0	0	0	0	0	0	3
Vf01G2060	FATA	21.3216	24.9013	101.457	40.8849	33.0169	15.7044	19.5746	48.917	24.6723	21.9958	1
Vf09G0061	SAD1	98.5482	152.597	442.739	253.923	75.2455	118.455	99.6488	116.855	70.8244	47.7599	1
Vf01G2720	SAD2	135.858	138.66	418.148	467.38	99.3791	119.323	140.815	77.2863	202.156	235.993	1
Vf09G0538	SAD5	0.0888737	0	0	0	0	0	0	0	0.379539	0	1
Vf09G1350	SAD6	4.60741	61.7014	19.9875	249.946	0.664341	0.38311	3.39091	0.767136	0.374868	0	1
Vf06G2187	LACS1	14.1586	27.7176	3.95147	2.48884	0.695473	0.095811	2.0705	22.3297	3.41529	6.18012	1
Vf04G1691	LACS2-1	6.84654	0.690547	3.22479	0.17663	0.0401073	2.29005	3.6914	14.2995	36.5488	29.0954	2
Vf04G1693	LACS2-2	6.09623	0.609151	2.61743	0.133508	0.0422613	2.0847	3.33006	13.2051	33.2199	28.2214	2
Vf05G1962	LACS4	35.6491	39.8938	10.4981	5.32909	25.805	44.8179	16.9089	24.6022	59.5921	70.7118	1
Vf11G1634	LACS6	44.4561	12.9913	28.9318	24.83	49.7234	9.19207	10.5777	14.4199	23.6083	13.6216	4
Vf07G2396	LACS7	10.8812	28.8677	17.5981	9.89391	72.5403	35.244	40.1358	21.016	22.1799	19.6859	4
Vf01G1847	LACS8	121.028	90.2147	59.7836	24.6992	74.3144	118.798	124.946	50.3238	100.48	101.052	1
Vf09G1215	LACS9	71.3777	67.6993	392.048	136.594	33.3412	59.1255	36.5135	118.577	36.2492	43.401	1
Vf05G0677	GPAT1	0	0	2.88034	0.500448	0.221912	0.047551	2.40989	0.534023	2.90292	0.219242	1
Vf06G2184	GPAT3-1	0.0469533	0.0127263	0.013579	0	0.035785	1.15953	5.25492	3.42739	3.61844	0.483823	4
Vf07G2529	GPAT3-2	0	0.00981033	0.0320137	0	0	0.833846	0.796362	0	0.283654	0.594117	4
Vf09G1129	GPAT3-3	1.09833	0.0178943	0.286901	0	0	0.085424	0	13.4356	3.16801	0.032819	1
Vf06G1648	GPAT6	0.0104277	0.011172	0	0.010753	0	0	0	0.097273	0.026947	0.011079	4
Vf03G2021	GPAT7	0	0	0.0101013	0	0.039272	5.453	6.54243	10.3719	2.8882	0.428432	1
Vf06G2523	GPAT8	35.9735	106.444	32.2734	6.41735	1.33758	78.9047	61.7266	124.891	355.795	397.387	1
Vf02G1237	GPAT9-1	29.3614	43.654	33.0615	15.5641	35.4237	31.6883	29.2094	24.871	28.7518	28.4124	0
Vf07G0289	GPAT9-2	38.5847	35.2026	26.1557	14.1325	24.2134	19.1526	16.7904	45.4513	25.3586	20.2125	0
Vf08G0218	LPAT1-1	7.23422	25.2802	7.62959	4.08529	5.40138	3.78336	3.45363	4.37589	3.65247	3.24464	1
Vf11G0346	LPAT1-2	9.58232	13.7271	11.1045	6.38882	11.1572	12.2346	9.66772	7.38064	7.47797	7.91907	1
Vf10G0185	LPAT2-1	0.0530437	0	0	0	0	2.27878	0.675089	0	4.82599	10.6361	4
Vf11G0993	LPAT2-2	0.690134	0.132836	0.043165	0.0552487	0.0683653	0.915575	9.75946	18.273	7.03379	4.05016	1
Vf04G0690	LPAT2-3	79.8807	87.7798	250.595	108.661	65.2246	96.4735	55.9109	79.098	201.391	240.291	4
Vf09G1785	LPAT4	1.80987	3.60265	2.75653	2.15076	8.54448	13.6353	6.72509	5.7184	9.40173	10.2789	4
Vf04G1723	LPAT5	33.2911	22.4231	20.5119	43.3896	8.37079	22.4445	17.7392	32.1323	18.348	13.5218	4
Vf09G1693	PP1	9.56581	17.7011	13.5967	10.1047	21.6791	10.7859	6.25836	8.81222	13.7341	17.0949	3
Vf10G1546	PP2-1	35.5984	59.5251	12.4726	12.7772	47.5617	39.5268	27.9513	6.26463	26.4806	31.1229	2
Vf09G1692	PP2-2	17.9513	38.3274	29.7036	18.454	9.9362	16.6856	11.0915	9.42315	16.2214	20.5649	3
Vf06G1275	PP2-3	0	0	0.034989	0	0	0	0.086307	0	0.170438	10.0999	4
Vf05G1092	PP2-4	21.0842	20.9928	5.01478	1.27029	1.87341	5.75799	10.9359	27.8835	8.66479	6.52667	4
Vf10G1544	PP3-2	7.6076	7.59696	9.21758	24.5355	26.4624	23.435	32.2686	2.33577	1.86325	0.928331	4
Vf10G1365	DAG-CPT	76.6704	53.7314	33.5396	12.4759	18.4014	20.2077	23.3179	42.9338	61.5105	60.5573	0
Vf02G1995	PDCT	45.5924	4.55295	2.62795	1.66669	0.646343	32.9639	32.1191	102.084	39.6352	20.1094	0
Vf04G0614	FAD2	624.522	429.731	3674.36	3071.72	2556.66	38.9254	85.8522	1046.14	424.28	443.517	1
Vf07G1615	FAD3-1	30.2695	46.9883	26.8422	4.3529	13.3256	23.5735	30.3546	195.511	60.5971	72.2534	4
Vf06G0019	FAD3-2	5.48175	22.5612	4.84427	1.22937	1.78563	0.944549	3.55768	15.7967	13.3219	7.15554	4
Vf03G1801	FAD7A-1	6.86736	0.310867	0.465836	0.67145	0.946258	18.1439	21.954	206.467	34.9521	31.0339	1
Vf08G0975	FAD7B	0	0	0	0	0	0	0	0	0	0	1
Vf11G0298	FADX-1	0.856708	0.902888	2001.39	2158.66	328.376	0	0	0	0	0	1
Vf00G1812	FADX-2	0.0968617	0.00346133	3.41987	17.83	4.42306	0.576842	1.08302	12.1777	0.032234	0.033723	#N/A
Vf08G1595	DGAT1	14.9549	21.3085	20.6595	40.1445	31.5016	14.1496	12.7072	12.5023	18.2186	15.7731	0
Vf04G1154	DGAT2	25.8406	49.9215	297.554	420.18	129.34	39.1865	45.7948	18.8656	43.2735	43.4667	0
Vf00G0378	DGAT3-1	193.869	194.408	52.2834	27.8421	32.9234	391.241	348.486	130.876	63.3202	7.24331	#N/A
Vf06G2248	DGAT3-2	3.11107	13.7797	4.63093	2.18754	0.848062	15.8969	14.2776	12.9702	2.45052	0.188814	1
Vf02G2456	PDAT1-1	0.0411677	0.102437	1.43591	0.257042	0.420537	0.023813	0.222728	0.0413	0	0.076734	3
Vf02G2455	PDAT1-2	17.9701	6.01794	12.4958	5.55427	6.36293	16.8973	20.3956	39.0521	61.6432	49.1743	3
Vf02G2453	PDAT1-3	60.3115	48.7484	25.7391	15.4433	36.1301	12.4339	11.6781	21.6123	22.7948	15.4081	4
Vf08G1547	PDAT1-4	19.3348	7.38768	29.8977	22.7074	37.7127	12.5358	11.6183	12.2868	34.351	32.7611	4
Vf02G0148	PDAT2-1	1.19203	1.72579	1.06462	0.0504853	0.0427563	0.04496	0.299996	0.986566	0.187834	0.085958	1
Vf01G2217	PDAT2-2	11.9546	10.5631	14.3537	6.20435	13.1123	11.2697	10.8714	11.7749	11.2702	9.04778	1
Vf10G0611	OLE1	12.7584	27.5715	13901.1	9876.01	13744.5	0	0	0	0	0	1
Vf04G1924	OLE2	6.15788	55.8593	9662.36	5026.08	6306.87	0	0.434988	0.606302	0.415502	1.05351	4
Vf08G1252	OLE3	0.090245	0.127608	41.7613	175.618	175.836	0	0.168993	0.075081	0	0	1
Vf06G1357	OLE4	17.677	74.62	166.836	111.122	201.758	51.741	68.8721	2.02329	18.8777	63.866	1
Vf10G0914	OLE5	3.6678	5.83365	2974.82	6418.96	4718.9	0.136326	1.35054	0.452755	1.25966	2.13516	4
