## Supplementary material for "The Tung Tree (*Vernicia Fordii*) Genome Provides A Resource for Understanding Genome Evolution and Oil Improvement": Table S57

### Sheet: Table S57
Table S57 Co-expression relationship among oil-related genes and transcription factors in yellow module
FromNode	ToNode	Weight
Vf05G0742_TCP9	Vf01G2060_FATA	0.143446
Vf05G0742_TCP9	Vf09G0061_SAD1	0.0212514
Vf05G0742_TCP9	Vf08G0055_BC1	0.162537
Vf05G0742_TCP9	Vf05G1739_LPLAT1	0.0349447
Vf05G0742_TCP9	Vf04G1726_DIR1	0.0355386
Vf05G0742_TCP9	Vf09G1215_LACS9	0.0745133
Vf05G0742_TCP9	Vf10G1714_LPT	0.0547564
Vf05G0742_TCP9	Vf08G1463_KASII	0.0326546
Vf05G0742_TCP9	Vf06G1833_LPT	0.185657
Vf05G0742_TCP9	Vf04G0617_EAR	0.104297
Vf05G0742_TCP9	Vf04G0802_GPDH	0.116471
Vf05G0742_TCP9	Vf01G2532_KAR1	0.121675
Vf05G0742_TCP9	Vf01G2681_BCCP1	0.0215647
Vf05G0742_TCP9	Vf05G1371_BCCP2	0.18209
Vf05G0742_TCP9	Vf04G0690_LPAT2-3	0.104114
Vf07G1167_KASI-3	Vf02G2419_MYB26	0.154584
Vf07G1167_KASI-3	Vf11G1415_PAP6	0.321006
Vf07G1167_KASI-3	Vf01G2060_FATA	0.265238
Vf07G1167_KASI-3	Vf10G0961_MYB98	0.0562831
Vf07G1167_KASI-3	Vf04G1871_GPDH	0.309768
Vf07G1167_KASI-3	Vf02G1727_FUS3	0.276327
Vf07G1167_KASI-3	Vf02G1735_ICE1	0.109224
Vf07G1167_KASI-3	Vf09G0061_SAD1	0.329021
Vf07G1167_KASI-3	Vf07G0359_bHLH96	0.102185
Vf07G1167_KASI-3	Vf08G0055_BC1	0.199365
Vf07G1167_KASI-3	Vf05G1446_MYB105	0.0986005
Vf07G1167_KASI-3	Vf05G1248_HHO5	0.0326961
Vf07G1167_KASI-3	Vf04G1941_MYB98	0.111636
Vf07G1167_KASI-3	Vf02G2474_AIL1	0.143824
Vf07G1167_KASI-3	Vf01G1503_bHLH117	0.0572117
Vf07G1167_KASI-3	Vf08G0487_AIL5	0.0225537
Vf07G1167_KASI-3	Vf09G1215_LACS9	0.2795
Vf07G1167_KASI-3	Vf10G1714_LPT	0.12842
Vf07G1167_KASI-3	Vf08G1437_bHLH82	0.159729
Vf07G1167_KASI-3	Vf08G1463_KASII	0.319623
Vf07G1167_KASI-3	Vf06G2170_WRKY35	0.304541
Vf07G1167_KASI-3	Vf09G1638_SPT	0.022467
Vf07G1167_KASI-3	Vf04G1386_LEC1-2	0.176117
Vf07G1167_KASI-3	Vf06G1899_bHLH69	0.0535221
Vf07G1167_KASI-3	Vf06G1833_LPT	0.166322
Vf07G1167_KASI-3	Vf06G0063_MYB119	0.370333
Vf07G1167_KASI-3	Vf04G0617_EAR	0.25842
Vf07G1167_KASI-3	Vf04G0802_GPDH	0.0623768
Vf07G1167_KASI-3	Vf04G2130_WRI1	0.433451
Vf07G1167_KASI-3	Vf04G2183_MYB	0.333689
Vf07G1167_KASI-3	Vf03G1377_WRI1	0.170113
Vf07G1167_KASI-3	Vf03G1378_WRI1	0.107479
Vf07G1167_KASI-3	Vf01G1593_MYB101	0.434148
Vf07G1167_KASI-3	Vf01G2532_KAR1	0.298985
Vf07G1167_KASI-3	Vf01G2681_BCCP1	0.306728
Vf07G1167_KASI-3	Vf10G0694_ICE1	0.0865608
Vf07G1167_KASI-3	Vf05G1371_BCCP2	0.146928
Vf07G1167_KASI-3	Vf11G1172_NFYB9	0.0846573
Vf07G1167_KASI-3	Vf07G1979_MYB105	0.289121
Vf07G1167_KASI-3	Vf03G2240_RAP2-7	0.0364617
Vf07G1167_KASI-3	Vf04G0690_LPAT2-3	0.242922
Vf02G2419_MYB26	Vf11G1415_PAP6	0.110727
Vf02G2419_MYB26	Vf01G2060_FATA	0.503411
Vf02G2419_MYB26	Vf04G1871_GPDH	0.0268848
Vf02G2419_MYB26	Vf09G0061_SAD1	0.253457
Vf02G2419_MYB26	Vf08G0055_BC1	0.562927
Vf02G2419_MYB26	Vf09G1215_LACS9	0.424207
Vf02G2419_MYB26	Vf10G1714_LPT	0.376513
Vf02G2419_MYB26	Vf08G1463_KASII	0.296679
Vf02G2419_MYB26	Vf06G1833_LPT	0.490291
Vf02G2419_MYB26	Vf04G0617_EAR	0.473805
Vf02G2419_MYB26	Vf04G0802_GPDH	0.331675
Vf02G2419_MYB26	Vf01G2532_KAR1	0.484114
Vf02G2419_MYB26	Vf01G2681_BCCP1	0.210406
Vf02G2419_MYB26	Vf05G1371_BCCP2	0.572109
Vf02G2419_MYB26	Vf04G0690_LPAT2-3	0.43703
Vf11G1415_PAP6	Vf01G2060_FATA	0.210506
Vf11G1415_PAP6	Vf10G0961_MYB98	0.0787294
Vf11G1415_PAP6	Vf04G1871_GPDH	0.182564
Vf11G1415_PAP6	Vf02G1727_FUS3	0.212538
Vf11G1415_PAP6	Vf02G1735_ICE1	0.0713684
Vf11G1415_PAP6	Vf09G0061_SAD1	0.334294
Vf11G1415_PAP6	Vf07G0359_bHLH96	0.0748838
Vf11G1415_PAP6	Vf08G0055_BC1	0.164438
Vf11G1415_PAP6	Vf05G1446_MYB105	0.0979701
Vf11G1415_PAP6	Vf05G1248_HHO5	0.034277
Vf11G1415_PAP6	Vf04G1941_MYB98	0.0963427
Vf11G1415_PAP6	Vf02G2474_AIL1	0.107182
Vf11G1415_PAP6	Vf03G1212_bHLH95	0.0536556
Vf11G1415_PAP6	Vf01G1503_bHLH117	0.0649345
Vf11G1415_PAP6	Vf09G1215_LACS9	0.233071
Vf11G1415_PAP6	Vf10G1714_LPT	0.0841444
Vf11G1415_PAP6	Vf08G1437_bHLH82	0.160372
Vf11G1415_PAP6	Vf08G1463_KASII	0.333184
Vf11G1415_PAP6	Vf06G2170_WRKY35	0.265388
Vf11G1415_PAP6	Vf04G1386_LEC1-2	0.138285
Vf11G1415_PAP6	Vf06G1899_bHLH69	0.0446945
Vf11G1415_PAP6	Vf06G1833_LPT	0.133956
Vf11G1415_PAP6	Vf06G0063_MYB119	0.312376
Vf11G1415_PAP6	Vf04G0617_EAR	0.200596
Vf11G1415_PAP6	Vf04G0802_GPDH	0.0640763
Vf11G1415_PAP6	Vf04G2130_WRI1	0.339398
Vf11G1415_PAP6	Vf04G2183_MYB	0.239661
Vf11G1415_PAP6	Vf03G1377_WRI1	0.153966
Vf11G1415_PAP6	Vf03G1378_WRI1	0.120681
Vf11G1415_PAP6	Vf08G0195_bHLH96	0.0364087
Vf11G1415_PAP6	Vf01G1593_MYB101	0.34023
Vf11G1415_PAP6	Vf01G2532_KAR1	0.245079
Vf11G1415_PAP6	Vf01G2681_BCCP1	0.195881
Vf11G1415_PAP6	Vf10G0694_ICE1	0.0697497
Vf11G1415_PAP6	Vf05G1371_BCCP2	0.12033
Vf11G1415_PAP6	Vf11G1172_NFYB9	0.0966426
Vf11G1415_PAP6	Vf07G1979_MYB105	0.255093
Vf11G1415_PAP6	Vf03G2240_RAP2-7	0.0448737
Vf11G1415_PAP6	Vf04G0690_LPAT2-3	0.218448
Vf01G2060_FATA	Vf10G0961_MYB98	0.281108
Vf01G2060_FATA	Vf04G1871_GPDH	0.0632635
Vf01G2060_FATA	Vf02G1727_FUS3	0.524708
Vf01G2060_FATA	Vf02G1735_ICE1	0.42985
Vf01G2060_FATA	Vf09G0061_SAD1	0.365302
Vf01G2060_FATA	Vf07G0359_bHLH96	0.453917
Vf01G2060_FATA	Vf08G0055_BC1	0.560762
Vf01G2060_FATA	Vf05G1446_MYB105	0.449685
Vf01G2060_FATA	Vf05G1248_HHO5	0.297351
Vf01G2060_FATA	Vf04G1941_MYB98	0.443538
Vf01G2060_FATA	Vf02G2474_AIL1	0.518415
Vf01G2060_FATA	Vf03G1212_bHLH95	0.114512
Vf01G2060_FATA	Vf01G1503_bHLH117	0.337437
Vf01G2060_FATA	Vf08G0487_AIL5	0.2287
Vf01G2060_FATA	Vf09G1215_LACS9	0.451427
Vf01G2060_FATA	Vf04G0293_HBP-1a	0.168381
Vf01G2060_FATA	Vf10G1714_LPT	0.328258
Vf01G2060_FATA	Vf08G1548_NFYA3	0.163441
Vf01G2060_FATA	Vf08G1437_bHLH82	0.450259
Vf01G2060_FATA	Vf08G1463_KASII	0.402196
Vf01G2060_FATA	Vf06G2170_WRKY35	0.505335
Vf01G2060_FATA	Vf09G1639_bHLH95	0.0232176
Vf01G2060_FATA	Vf09G1638_SPT	0.122828
Vf01G2060_FATA	Vf04G1386_LEC1-2	0.496676
Vf01G2060_FATA	Vf06G1899_bHLH69	0.348813
Vf01G2060_FATA	Vf06G1833_LPT	0.489779
Vf01G2060_FATA	Vf06G0063_MYB119	0.472629
Vf01G2060_FATA	Vf04G0617_EAR	0.505829
Vf01G2060_FATA	Vf02G1256_GTF2E1	0.144421
Vf01G2060_FATA	Vf04G0802_GPDH	0.292547
Vf01G2060_FATA	Vf04G2130_WRI1	0.258362
Vf01G2060_FATA	Vf04G2183_MYB	0.0829849
Vf01G2060_FATA	Vf03G1377_WRI1	0.55621
Vf01G2060_FATA	Vf03G1378_WRI1	0.30995
Vf01G2060_FATA	Vf08G0195_bHLH96	0.183139
Vf01G2060_FATA	Vf01G1593_MYB101	0.263662
Vf01G2060_FATA	Vf01G2532_KAR1	0.524207
Vf01G2060_FATA	Vf01G2681_BCCP1	0.304604
Vf01G2060_FATA	Vf10G0694_ICE1	0.423799
Vf01G2060_FATA	Vf05G1371_BCCP2	0.533454
Vf01G2060_FATA	Vf11G1172_NFYB9	0.39808
Vf01G2060_FATA	Vf03G2280_GTF2F2	0.139822
Vf01G2060_FATA	Vf07G1979_MYB105	0.513236
Vf01G2060_FATA	Vf03G2240_RAP2-7	0.273051
Vf01G2060_FATA	Vf04G0690_LPAT2-3	0.475036
Vf10G0961_MYB98	Vf09G0061_SAD1	0.17235
Vf10G0961_MYB98	Vf08G0055_BC1	0.408167
Vf10G0961_MYB98	Vf05G1739_LPLAT1	0.148867
Vf10G0961_MYB98	Vf04G1726_DIR1	0.16974
Vf10G0961_MYB98	Vf09G1215_LACS9	0.289906
Vf10G0961_MYB98	Vf10G1714_LPT	0.236995
Vf10G0961_MYB98	Vf08G1463_KASII	0.213378
Vf10G0961_MYB98	Vf06G1833_LPT	0.254857
Vf10G0961_MYB98	Vf04G0617_EAR	0.304338
Vf10G0961_MYB98	Vf04G0802_GPDH	0.41728
Vf10G0961_MYB98	Vf01G2532_KAR1	0.290212
Vf10G0961_MYB98	Vf01G2681_BCCP1	0.0591886
Vf10G0961_MYB98	Vf05G1371_BCCP2	0.439712
Vf10G0961_MYB98	Vf04G0690_LPAT2-3	0.338474
Vf04G1871_GPDH	Vf02G1727_FUS3	0.0671864
Vf04G1871_GPDH	Vf09G0061_SAD1	0.144543
Vf04G1871_GPDH	Vf08G0055_BC1	0.0348676
Vf04G1871_GPDH	Vf02G2474_AIL1	0.0226585
Vf04G1871_GPDH	Vf09G1215_LACS9	0.0707693
Vf04G1871_GPDH	Vf10G1714_LPT	0.0263938
Vf04G1871_GPDH	Vf08G1437_bHLH82	0.0257145
Vf04G1871_GPDH	Vf08G1463_KASII	0.114044
Vf04G1871_GPDH	Vf06G2170_WRKY35	0.0758365
Vf04G1871_GPDH	Vf04G1386_LEC1-2	0.0352056
Vf04G1871_GPDH	Vf06G1833_LPT	0.0363583
Vf04G1871_GPDH	Vf06G0063_MYB119	0.136759
Vf04G1871_GPDH	Vf04G0617_EAR	0.0586756
Vf04G1871_GPDH	Vf04G2130_WRI1	0.306744
Vf04G1871_GPDH	Vf04G2183_MYB	0.351058
Vf04G1871_GPDH	Vf03G1377_WRI1	0.0266193
Vf04G1871_GPDH	Vf01G1593_MYB101	0.302814
Vf04G1871_GPDH	Vf01G2532_KAR1	0.0738283
Vf04G1871_GPDH	Vf01G2681_BCCP1	0.202217
Vf04G1871_GPDH	Vf05G1371_BCCP2	0.0210829
Vf04G1871_GPDH	Vf07G1979_MYB105	0.0722115
Vf04G1871_GPDH	Vf04G0690_LPAT2-3	0.0520857
Vf02G1727_FUS3	Vf09G0061_SAD1	0.37851
Vf02G1727_FUS3	Vf08G0055_BC1	0.568767
Vf02G1727_FUS3	Vf09G1215_LACS9	0.470427
Vf02G1727_FUS3	Vf10G1714_LPT	0.352265
Vf02G1727_FUS3	Vf08G1463_KASII	0.414095
Vf02G1727_FUS3	Vf06G1833_LPT	0.481198
Vf02G1727_FUS3	Vf04G0617_EAR	0.517662
Vf02G1727_FUS3	Vf04G0802_GPDH	0.301332
Vf02G1727_FUS3	Vf01G2532_KAR1	0.526654
Vf02G1727_FUS3	Vf01G2681_BCCP1	0.305669
Vf02G1727_FUS3	Vf05G1371_BCCP2	0.542026
Vf02G1727_FUS3	Vf04G0690_LPAT2-3	0.48456
Vf02G1735_ICE1	Vf09G0061_SAD1	0.181035
Vf02G1735_ICE1	Vf08G0055_BC1	0.52598
Vf02G1735_ICE1	Vf09G1215_LACS9	0.33949
Vf02G1735_ICE1	Vf10G1714_LPT	0.329472
Vf02G1735_ICE1	Vf08G1463_KASII	0.215018
Vf02G1735_ICE1	Vf06G1833_LPT	0.404254
Vf02G1735_ICE1	Vf04G0617_EAR	0.437683
Vf02G1735_ICE1	Vf04G0802_GPDH	0.313393
Vf02G1735_ICE1	Vf01G2532_KAR1	0.416177
Vf02G1735_ICE1	Vf01G2681_BCCP1	0.161937
Vf02G1735_ICE1	Vf05G1371_BCCP2	0.546224
Vf02G1735_ICE1	Vf04G0690_LPAT2-3	0.388888
Vf09G0061_SAD1	Vf07G0359_bHLH96	0.192042
Vf09G0061_SAD1	Vf08G0055_BC1	0.360224
Vf09G0061_SAD1	Vf05G1446_MYB105	0.24777
Vf09G0061_SAD1	Vf05G1248_HHO5	0.0772931
Vf09G0061_SAD1	Vf04G1941_MYB98	0.202859
Vf09G0061_SAD1	Vf02G2474_AIL1	0.253666
Vf09G0061_SAD1	Vf03G1212_bHLH95	0.0724936
Vf09G0061_SAD1	Vf01G1503_bHLH117	0.156136
Vf09G0061_SAD1	Vf08G0487_AIL5	0.0342121
Vf09G0061_SAD1	Vf09G1215_LACS9	0.416366
Vf09G0061_SAD1	Vf10G1714_LPT	0.217812
Vf09G0061_SAD1	Vf08G1437_bHLH82	0.335822
Vf09G0061_SAD1	Vf08G1463_KASII	0.403151
Vf09G0061_SAD1	Vf06G2170_WRKY35	0.432804
Vf09G0061_SAD1	Vf04G1386_LEC1-2	0.260329
Vf09G0061_SAD1	Vf06G1899_bHLH69	0.0757972
Vf09G0061_SAD1	Vf06G1833_LPT	0.227568
Vf09G0061_SAD1	Vf06G0063_MYB119	0.386895
Vf09G0061_SAD1	Vf04G0617_EAR	0.395564
Vf09G0061_SAD1	Vf02G1256_GTF2E1	0.0276582
Vf09G0061_SAD1	Vf04G0802_GPDH	0.180425
Vf09G0061_SAD1	Vf04G2130_WRI1	0.333534
Vf09G0061_SAD1	Vf04G2183_MYB	0.171089
Vf09G0061_SAD1	Vf03G1377_WRI1	0.325244
Vf09G0061_SAD1	Vf03G1378_WRI1	0.258575
Vf09G0061_SAD1	Vf08G0195_bHLH96	0.0600213
Vf09G0061_SAD1	Vf01G1593_MYB101	0.338161
Vf09G0061_SAD1	Vf01G2532_KAR1	0.417699
Vf09G0061_SAD1	Vf01G2681_BCCP1	0.215794
Vf09G0061_SAD1	Vf10G0694_ICE1	0.135566
Vf09G0061_SAD1	Vf05G1371_BCCP2	0.299515
Vf09G0061_SAD1	Vf11G1172_NFYB9	0.16323
Vf09G0061_SAD1	Vf03G2280_GTF2F2	0.0291835
Vf09G0061_SAD1	Vf07G1979_MYB105	0.400372
Vf09G0061_SAD1	Vf03G2240_RAP2-7	0.105707
Vf09G0061_SAD1	Vf04G0690_LPAT2-3	0.408232
Vf07G0359_bHLH96	Vf08G0055_BC1	0.529588
Vf07G0359_bHLH96	Vf09G1215_LACS9	0.368761
Vf07G0359_bHLH96	Vf10G1714_LPT	0.345562
Vf07G0359_bHLH96	Vf08G1463_KASII	0.234011
Vf07G0359_bHLH96	Vf06G1833_LPT	0.46074
Vf07G0359_bHLH96	Vf04G0617_EAR	0.424588
Vf07G0359_bHLH96	Vf04G0802_GPDH	0.335655
Vf07G0359_bHLH96	Vf01G2532_KAR1	0.428968
Vf07G0359_bHLH96	Vf01G2681_BCCP1	0.15582
Vf07G0359_bHLH96	Vf05G1371_BCCP2	0.556192
Vf07G0359_bHLH96	Vf04G0690_LPAT2-3	0.392851
Vf08G0055_BC1	Vf05G1446_MYB105	0.53861
Vf08G0055_BC1	Vf05G1248_HHO5	0.358442
Vf08G0055_BC1	Vf04G1941_MYB98	0.513978
Vf08G0055_BC1	Vf05G1739_LPLAT1	0.0251279
Vf08G0055_BC1	Vf02G2474_AIL1	0.564451
Vf08G0055_BC1	Vf04G1726_DIR1	0.0312956
Vf08G0055_BC1	Vf03G1212_bHLH95	0.168711
Vf08G0055_BC1	Vf01G1503_bHLH117	0.443633
Vf08G0055_BC1	Vf08G0487_AIL5	0.267414
Vf08G0055_BC1	Vf09G1215_LACS9	0.551927
Vf08G0055_BC1	Vf04G0293_HBP-1a	0.134885
Vf08G0055_BC1	Vf10G1714_LPT	0.479115
Vf08G0055_BC1	Vf08G1548_NFYA3	0.178512
Vf08G0055_BC1	Vf08G1437_bHLH82	0.543613
Vf08G0055_BC1	Vf08G1463_KASII	0.412023
Vf08G0055_BC1	Vf06G2170_WRKY35	0.562648
Vf08G0055_BC1	Vf09G1639_bHLH95	0.0444538
Vf08G0055_BC1	Vf09G1638_SPT	0.0744122
Vf08G0055_BC1	Vf04G1386_LEC1-2	0.534041
Vf08G0055_BC1	Vf06G1899_bHLH69	0.316
Vf08G0055_BC1	Vf06G1833_LPT	0.48932
Vf08G0055_BC1	Vf06G0063_MYB119	0.420292
Vf08G0055_BC1	Vf04G0617_EAR	0.580936
Vf08G0055_BC1	Vf02G1256_GTF2E1	0.147716
Vf08G0055_BC1	Vf04G0802_GPDH	0.408943
Vf08G0055_BC1	Vf04G2130_WRI1	0.192579
Vf08G0055_BC1	Vf04G2183_MYB	0.0440968
Vf08G0055_BC1	Vf03G1377_WRI1	0.576231
Vf08G0055_BC1	Vf03G1378_WRI1	0.467286
Vf08G0055_BC1	Vf08G0195_bHLH96	0.235773
Vf08G0055_BC1	Vf01G1593_MYB101	0.198775
Vf08G0055_BC1	Vf01G2532_KAR1	0.569618
Vf08G0055_BC1	Vf01G2681_BCCP1	0.211792
Vf08G0055_BC1	Vf10G0694_ICE1	0.435534
Vf08G0055_BC1	Vf05G1371_BCCP2	0.596679
Vf08G0055_BC1	Vf11G1172_NFYB9	0.448678
Vf08G0055_BC1	Vf03G2280_GTF2F2	0.182221
Vf08G0055_BC1	Vf07G1979_MYB105	0.548058
Vf08G0055_BC1	Vf03G2240_RAP2-7	0.380041
Vf08G0055_BC1	Vf04G0690_LPAT2-3	0.568185
Vf05G1446_MYB105	Vf05G1739_LPLAT1	0.0702908
Vf05G1446_MYB105	Vf04G1726_DIR1	0.0827923
Vf05G1446_MYB105	Vf09G1215_LACS9	0.454098
Vf05G1446_MYB105	Vf10G1714_LPT	0.419965
Vf05G1446_MYB105	Vf08G1463_KASII	0.301544
Vf05G1446_MYB105	Vf06G1833_LPT	0.398616
Vf05G1446_MYB105	Vf04G0617_EAR	0.486072
Vf05G1446_MYB105	Vf04G0802_GPDH	0.482287
Vf05G1446_MYB105	Vf01G2532_KAR1	0.457869
Vf05G1446_MYB105	Vf01G2681_BCCP1	0.110127
Vf05G1446_MYB105	Vf05G1371_BCCP2	0.549293
Vf05G1446_MYB105	Vf04G0690_LPAT2-3	0.501488
Vf05G1248_HHO5	Vf05G1739_LPLAT1	0.0381291
Vf05G1248_HHO5	Vf04G1726_DIR1	0.0428284
Vf05G1248_HHO5	Vf09G1215_LACS9	0.195826
Vf05G1248_HHO5	Vf10G1714_LPT	0.149249
Vf05G1248_HHO5	Vf08G1463_KASII	0.100921
Vf05G1248_HHO5	Vf06G1833_LPT	0.305887
Vf05G1248_HHO5	Vf04G0617_EAR	0.257395
Vf05G1248_HHO5	Vf04G0802_GPDH	0.247219
Vf05G1248_HHO5	Vf01G2532_KAR1	0.273653
Vf05G1248_HHO5	Vf01G2681_BCCP1	0.0621939
Vf05G1248_HHO5	Vf05G1371_BCCP2	0.384244
Vf05G1248_HHO5	Vf04G0690_LPAT2-3	0.253771
Vf04G1941_MYB98	Vf05G1739_LPLAT1	0.023186
Vf04G1941_MYB98	Vf04G1726_DIR1	0.027851
Vf04G1941_MYB98	Vf09G1215_LACS9	0.337588
Vf04G1941_MYB98	Vf10G1714_LPT	0.267381
Vf04G1941_MYB98	Vf08G1463_KASII	0.245659
Vf04G1941_MYB98	Vf06G1833_LPT	0.473462
Vf04G1941_MYB98	Vf04G0617_EAR	0.410893
Vf04G1941_MYB98	Vf04G0802_GPDH	0.306078
Vf04G1941_MYB98	Vf01G2532_KAR1	0.424907
Vf04G1941_MYB98	Vf01G2681_BCCP1	0.171214
Vf04G1941_MYB98	Vf05G1371_BCCP2	0.523654
Vf04G1941_MYB98	Vf04G0690_LPAT2-3	0.389441
Vf05G1739_LPLAT1	Vf04G1726_DIR1	0.399007
Vf05G1739_LPLAT1	Vf03G1212_bHLH95	0.262216
Vf05G1739_LPLAT1	Vf01G1503_bHLH117	0.0899105
Vf05G1739_LPLAT1	Vf08G1437_bHLH82	0.0512016
Vf05G1739_LPLAT1	Vf09G1639_bHLH95	0.409987
Vf05G1739_LPLAT1	Vf02G1256_GTF2E1	0.0500907
Vf05G1739_LPLAT1	Vf04G0802_GPDH	0.0715964
Vf05G1739_LPLAT1	Vf03G1377_WRI1	0.0366994
Vf05G1739_LPLAT1	Vf03G1378_WRI1	0.0637691
Vf05G1739_LPLAT1	Vf08G0195_bHLH96	0.145626
Vf05G1739_LPLAT1	Vf05G1371_BCCP2	0.0299631
Vf05G1739_LPLAT1	Vf11G1172_NFYB9	0.0405607
Vf05G1739_LPLAT1	Vf03G2280_GTF2F2	0.100382
Vf05G1739_LPLAT1	Vf03G2240_RAP2-7	0.0931089
Vf05G1739_LPLAT1	Vf04G0690_LPAT2-3	0.0250707
Vf02G2474_AIL1	Vf09G1215_LACS9	0.441138
Vf02G2474_AIL1	Vf10G1714_LPT	0.395355
Vf02G2474_AIL1	Vf08G1463_KASII	0.300858
Vf02G2474_AIL1	Vf06G1833_LPT	0.504106
Vf02G2474_AIL1	Vf04G0617_EAR	0.493004
Vf02G2474_AIL1	Vf04G0802_GPDH	0.350091
Vf02G2474_AIL1	Vf01G2532_KAR1	0.499793
Vf02G2474_AIL1	Vf01G2681_BCCP1	0.196187
Vf02G2474_AIL1	Vf05G1371_BCCP2	0.580197
Vf02G2474_AIL1	Vf04G0690_LPAT2-3	0.461233
Vf04G1726_DIR1	Vf03G1212_bHLH95	0.278924
Vf04G1726_DIR1	Vf01G1503_bHLH117	0.102349
Vf04G1726_DIR1	Vf08G1437_bHLH82	0.0624169
Vf04G1726_DIR1	Vf06G2170_WRKY35	0.020584
Vf04G1726_DIR1	Vf09G1639_bHLH95	0.40938
Vf04G1726_DIR1	Vf02G1256_GTF2E1	0.0516687
Vf04G1726_DIR1	Vf04G0802_GPDH	0.0837515
Vf04G1726_DIR1	Vf03G1377_WRI1	0.0446693
Vf04G1726_DIR1	Vf03G1378_WRI1	0.0769023
Vf04G1726_DIR1	Vf08G0195_bHLH96	0.153275
Vf04G1726_DIR1	Vf05G1371_BCCP2	0.0366683
Vf04G1726_DIR1	Vf11G1172_NFYB9	0.0475534
Vf04G1726_DIR1	Vf03G2280_GTF2F2	0.102266
Vf04G1726_DIR1	Vf03G2240_RAP2-7	0.103927
Vf04G1726_DIR1	Vf04G0690_LPAT2-3	0.0316852
Vf03G1212_bHLH95	Vf09G1215_LACS9	0.117493
Vf03G1212_bHLH95	Vf10G1714_LPT	0.0582634
Vf03G1212_bHLH95	Vf08G1463_KASII	0.0959387
Vf03G1212_bHLH95	Vf06G1833_LPT	0.0939919
Vf03G1212_bHLH95	Vf04G0617_EAR	0.118622
Vf03G1212_bHLH95	Vf04G0802_GPDH	0.207277
Vf03G1212_bHLH95	Vf01G2532_KAR1	0.125665
Vf03G1212_bHLH95	Vf05G1371_BCCP2	0.173443
Vf03G1212_bHLH95	Vf04G0690_LPAT2-3	0.165123
Vf01G1503_bHLH117	Vf09G1215_LACS9	0.296134
Vf01G1503_bHLH117	Vf10G1714_LPT	0.248444
Vf01G1503_bHLH117	Vf08G1463_KASII	0.198725
Vf01G1503_bHLH117	Vf06G1833_LPT	0.33998
Vf01G1503_bHLH117	Vf04G0617_EAR	0.326994
Vf01G1503_bHLH117	Vf04G0802_GPDH	0.378125
Vf01G1503_bHLH117	Vf01G2532_KAR1	0.32969
Vf01G1503_bHLH117	Vf01G2681_BCCP1	0.0773293
Vf01G1503_bHLH117	Vf05G1371_BCCP2	0.479247
Vf08G0487_AIL5	Vf09G1215_LACS9	0.142194
Vf08G0487_AIL5	Vf10G1714_LPT	0.184146
Vf08G0487_AIL5	Vf08G1463_KASII	0.0469961
Vf08G0487_AIL5	Vf06G1833_LPT	0.226602
Vf08G0487_AIL5	Vf04G0617_EAR	0.211845
Vf08G0487_AIL5	Vf04G0802_GPDH	0.14583
Vf08G0487_AIL5	Vf01G2532_KAR1	0.198597
Vf08G0487_AIL5	Vf01G2681_BCCP1	0.0554029
Vf08G0487_AIL5	Vf05G1371_BCCP2	0.299017
Vf08G0487_AIL5	Vf04G0690_LPAT2-3	0.163361
Vf09G1215_LACS9	Vf04G0293_HBP-1a	0.0644997
Vf09G1215_LACS9	Vf10G1714_LPT	0.373479
Vf09G1215_LACS9	Vf08G1548_NFYA3	0.0793073
Vf09G1215_LACS9	Vf08G1437_bHLH82	0.488511
Vf09G1215_LACS9	Vf08G1463_KASII	0.439252
Vf09G1215_LACS9	Vf06G2170_WRKY35	0.484323
Vf09G1215_LACS9	Vf09G1639_bHLH95	0.0264812
Vf09G1215_LACS9	Vf09G1638_SPT	0.0401972
Vf09G1215_LACS9	Vf04G1386_LEC1-2	0.372277
Vf09G1215_LACS9	Vf06G1899_bHLH69	0.18779
Vf09G1215_LACS9	Vf06G1833_LPT	0.344378
Vf09G1215_LACS9	Vf06G0063_MYB119	0.408249
Vf09G1215_LACS9	Vf04G0617_EAR	0.519776
Vf09G1215_LACS9	Vf02G1256_GTF2E1	0.0733109
Vf09G1215_LACS9	Vf04G0802_GPDH	0.349502
Vf09G1215_LACS9	Vf04G2130_WRI1	0.274038
Vf09G1215_LACS9	Vf04G2183_MYB	0.080425
Vf09G1215_LACS9	Vf03G1377_WRI1	0.506722
Vf09G1215_LACS9	Vf03G1378_WRI1	0.375316
Vf09G1215_LACS9	Vf08G0195_bHLH96	0.137907
Vf09G1215_LACS9	Vf01G1593_MYB101	0.281056
Vf09G1215_LACS9	Vf01G2532_KAR1	0.490385
Vf09G1215_LACS9	Vf01G2681_BCCP1	0.232802
Vf09G1215_LACS9	Vf10G0694_ICE1	0.269388
Vf09G1215_LACS9	Vf05G1371_BCCP2	0.52579
Vf09G1215_LACS9	Vf11G1172_NFYB9	0.290394
Vf09G1215_LACS9	Vf03G2280_GTF2F2	0.0903278
Vf09G1215_LACS9	Vf07G1979_MYB105	0.443963
Vf09G1215_LACS9	Vf03G2240_RAP2-7	0.215734
Vf09G1215_LACS9	Vf04G0690_LPAT2-3	0.51035
Vf04G0293_HBP-1a	Vf10G1714_LPT	0.0605185
Vf04G0293_HBP-1a	Vf08G1463_KASII	0.025817
Vf04G0293_HBP-1a	Vf06G1833_LPT	0.233966
Vf04G0293_HBP-1a	Vf04G0617_EAR	0.103408
Vf04G0293_HBP-1a	Vf04G0802_GPDH	0.0469879
Vf04G0293_HBP-1a	Vf01G2532_KAR1	0.127226
Vf04G0293_HBP-1a	Vf01G2681_BCCP1	0.0681132
Vf04G0293_HBP-1a	Vf05G1371_BCCP2	0.141656
Vf04G0293_HBP-1a	Vf04G0690_LPAT2-3	0.0755701
Vf10G1714_LPT	Vf08G1548_NFYA3	0.080986
Vf10G1714_LPT	Vf08G1437_bHLH82	0.41189
Vf10G1714_LPT	Vf08G1463_KASII	0.238778
Vf10G1714_LPT	Vf06G2170_WRKY35	0.33854
Vf10G1714_LPT	Vf09G1638_SPT	0.0275722
Vf10G1714_LPT	Vf04G1386_LEC1-2	0.281793
Vf10G1714_LPT	Vf06G1899_bHLH69	0.12602
Vf10G1714_LPT	Vf06G1833_LPT	0.233312
Vf10G1714_LPT	Vf06G0063_MYB119	0.220638
Vf10G1714_LPT	Vf04G0617_EAR	0.433863
Vf10G1714_LPT	Vf02G1256_GTF2E1	0.0429877
Vf10G1714_LPT	Vf04G0802_GPDH	0.378929
Vf10G1714_LPT	Vf04G2130_WRI1	0.120501
Vf10G1714_LPT	Vf04G2183_MYB	0.0262879
Vf10G1714_LPT	Vf03G1377_WRI1	0.411077
Vf10G1714_LPT	Vf03G1378_WRI1	0.333314
Vf10G1714_LPT	Vf08G0195_bHLH96	0.0797893
Vf10G1714_LPT	Vf01G1593_MYB101	0.124926
Vf10G1714_LPT	Vf01G2532_KAR1	0.354903
Vf10G1714_LPT	Vf01G2681_BCCP1	0.114929
Vf10G1714_LPT	Vf10G0694_ICE1	0.196778
Vf10G1714_LPT	Vf05G1371_BCCP2	0.497393
Vf10G1714_LPT	Vf11G1172_NFYB9	0.190207
Vf10G1714_LPT	Vf03G2280_GTF2F2	0.0605592
Vf10G1714_LPT	Vf07G1979_MYB105	0.298866
Vf10G1714_LPT	Vf03G2240_RAP2-7	0.168353
Vf10G1714_LPT	Vf04G0690_LPAT2-3	0.403593
Vf08G1548_NFYA3	Vf08G1463_KASII	0.0270795
Vf08G1548_NFYA3	Vf06G1833_LPT	0.205821
Vf08G1548_NFYA3	Vf04G0617_EAR	0.122705
Vf08G1548_NFYA3	Vf04G0802_GPDH	0.102162
Vf08G1548_NFYA3	Vf01G2532_KAR1	0.132304
Vf08G1548_NFYA3	Vf01G2681_BCCP1	0.0310537
Vf08G1548_NFYA3	Vf05G1371_BCCP2	0.205021
Vf08G1548_NFYA3	Vf04G0690_LPAT2-3	0.101665
Vf08G1437_bHLH82	Vf08G1463_KASII	0.383134
Vf08G1437_bHLH82	Vf06G1833_LPT	0.374416
Vf08G1437_bHLH82	Vf04G0617_EAR	0.493781
Vf08G1437_bHLH82	Vf04G0802_GPDH	0.439168
Vf08G1437_bHLH82	Vf01G2532_KAR1	0.472589
Vf08G1437_bHLH82	Vf01G2681_BCCP1	0.147504
Vf08G1437_bHLH82	Vf05G1371_BCCP2	0.554673
Vf08G1437_bHLH82	Vf04G0690_LPAT2-3	0.513612
Vf08G1463_KASII	Vf06G2170_WRKY35	0.46549
Vf08G1463_KASII	Vf09G1639_bHLH95	0.0209559
Vf08G1463_KASII	Vf09G1638_SPT	0.022356
Vf08G1463_KASII	Vf04G1386_LEC1-2	0.299848
Vf08G1463_KASII	Vf06G1899_bHLH69	0.101738
Vf08G1463_KASII	Vf06G1833_LPT	0.259811
Vf08G1463_KASII	Vf06G0063_MYB119	0.388912
Vf08G1463_KASII	Vf04G0617_EAR	0.430812
Vf08G1463_KASII	Vf02G1256_GTF2E1	0.0412671
Vf08G1463_KASII	Vf04G0802_GPDH	0.217237
Vf08G1463_KASII	Vf04G2130_WRI1	0.325287
Vf08G1463_KASII	Vf04G2183_MYB	0.14101
Vf08G1463_KASII	Vf03G1377_WRI1	0.381847
Vf08G1463_KASII	Vf03G1378_WRI1	0.293491
Vf08G1463_KASII	Vf08G0195_bHLH96	0.0852268
Vf08G1463_KASII	Vf01G1593_MYB101	0.330396
Vf08G1463_KASII	Vf01G2532_KAR1	0.452217
Vf08G1463_KASII	Vf01G2681_BCCP1	0.224847
Vf08G1463_KASII	Vf10G0694_ICE1	0.164056
Vf08G1463_KASII	Vf05G1371_BCCP2	0.353347
Vf08G1463_KASII	Vf11G1172_NFYB9	0.197113
Vf08G1463_KASII	Vf03G2280_GTF2F2	0.0444374
Vf08G1463_KASII	Vf07G1979_MYB105	0.433449
Vf08G1463_KASII	Vf03G2240_RAP2-7	0.137737
Vf08G1463_KASII	Vf04G0690_LPAT2-3	0.444745
Vf06G2170_WRKY35	Vf06G1833_LPT	0.443077
Vf06G2170_WRKY35	Vf04G0617_EAR	0.518997
Vf06G2170_WRKY35	Vf04G0802_GPDH	0.31233
Vf06G2170_WRKY35	Vf01G2532_KAR1	0.528525
Vf06G2170_WRKY35	Vf01G2681_BCCP1	0.29652
Vf06G2170_WRKY35	Vf05G1371_BCCP2	0.528409
Vf06G2170_WRKY35	Vf04G0690_LPAT2-3	0.504824
Vf09G1639_bHLH95	Vf06G1833_LPT	0.0201517
Vf09G1639_bHLH95	Vf04G0617_EAR	0.0256687
Vf09G1639_bHLH95	Vf04G0802_GPDH	0.096884
Vf09G1639_bHLH95	Vf01G2532_KAR1	0.0262662
Vf09G1639_bHLH95	Vf05G1371_BCCP2	0.050533
Vf09G1639_bHLH95	Vf04G0690_LPAT2-3	0.0438304
Vf09G1638_SPT	Vf06G1833_LPT	0.186624
Vf09G1638_SPT	Vf04G0617_EAR	0.0616731
Vf09G1638_SPT	Vf01G2532_KAR1	0.0904182
Vf09G1638_SPT	Vf01G2681_BCCP1	0.0913446
Vf09G1638_SPT	Vf05G1371_BCCP2	0.0704075
Vf09G1638_SPT	Vf04G0690_LPAT2-3	0.0448061
Vf04G1386_LEC1-2	Vf06G1833_LPT	0.495148
Vf04G1386_LEC1-2	Vf04G0617_EAR	0.456285
Vf04G1386_LEC1-2	Vf04G0802_GPDH	0.279489
Vf04G1386_LEC1-2	Vf01G2532_KAR1	0.4807
Vf04G1386_LEC1-2	Vf01G2681_BCCP1	0.247639
Vf04G1386_LEC1-2	Vf05G1371_BCCP2	0.522735
Vf04G1386_LEC1-2	Vf04G0690_LPAT2-3	0.421913
Vf06G1899_bHLH69	Vf06G1833_LPT	0.400631
Vf06G1899_bHLH69	Vf04G0617_EAR	0.249919
Vf06G1899_bHLH69	Vf04G0802_GPDH	0.143608
Vf06G1899_bHLH69	Vf01G2532_KAR1	0.30262
Vf06G1899_bHLH69	Vf01G2681_BCCP1	0.119194
Vf06G1899_bHLH69	Vf05G1371_BCCP2	0.312073
Vf06G1899_bHLH69	Vf04G0690_LPAT2-3	0.224529
Vf06G1833_LPT	Vf06G0063_MYB119	0.356077
Vf06G1833_LPT	Vf04G0617_EAR	0.422559
Vf06G1833_LPT	Vf02G1256_GTF2E1	0.19267
Vf06G1833_LPT	Vf04G0802_GPDH	0.236517
Vf06G1833_LPT	Vf04G2130_WRI1	0.161647
Vf06G1833_LPT	Vf04G2183_MYB	0.0540771
Vf06G1833_LPT	Vf03G1377_WRI1	0.51892
Vf06G1833_LPT	Vf03G1378_WRI1	0.244968
Vf06G1833_LPT	Vf08G0195_bHLH96	0.182244
Vf06G1833_LPT	Vf01G1593_MYB101	0.164534
Vf06G1833_LPT	Vf01G2532_KAR1	0.466578
Vf06G1833_LPT	Vf01G2681_BCCP1	0.245388
Vf06G1833_LPT	Vf10G0694_ICE1	0.424903
Vf06G1833_LPT	Vf05G1371_BCCP2	0.46945
Vf06G1833_LPT	Vf11G1172_NFYB9	0.369581
Vf06G1833_LPT	Vf03G2280_GTF2F2	0.158496
Vf06G1833_LPT	Vf07G1979_MYB105	0.45114
Vf06G1833_LPT	Vf03G2240_RAP2-7	0.268124
Vf06G1833_LPT	Vf04G0690_LPAT2-3	0.389093
Vf06G0063_MYB119	Vf04G0617_EAR	0.43347
Vf06G0063_MYB119	Vf04G0802_GPDH	0.173009
Vf06G0063_MYB119	Vf01G2532_KAR1	0.492166
Vf06G0063_MYB119	Vf01G2681_BCCP1	0.355035
Vf06G0063_MYB119	Vf05G1371_BCCP2	0.358635
Vf06G0063_MYB119	Vf04G0690_LPAT2-3	0.411611
Vf04G0617_EAR	Vf02G1256_GTF2E1	0.0967233
Vf04G0617_EAR	Vf04G0802_GPDH	0.363278
Vf04G0617_EAR	Vf04G2130_WRI1	0.250235
Vf04G0617_EAR	Vf04G2183_MYB	0.0686479
Vf04G0617_EAR	Vf03G1377_WRI1	0.541607
Vf04G0617_EAR	Vf03G1378_WRI1	0.389584
Vf04G0617_EAR	Vf08G0195_bHLH96	0.161371
Vf04G0617_EAR	Vf01G1593_MYB101	0.257032
Vf04G0617_EAR	Vf01G2532_KAR1	0.523008
Vf04G0617_EAR	Vf01G2681_BCCP1	0.245935
Vf04G0617_EAR	Vf10G0694_ICE1	0.350017
Vf04G0617_EAR	Vf05G1371_BCCP2	0.567065
Vf04G0617_EAR	Vf11G1172_NFYB9	0.352796
Vf04G0617_EAR	Vf03G2280_GTF2F2	0.115789
Vf04G0617_EAR	Vf07G1979_MYB105	0.50214
Vf04G0617_EAR	Vf03G2240_RAP2-7	0.270469
Vf04G0617_EAR	Vf04G0690_LPAT2-3	0.510694
Vf02G1256_GTF2E1	Vf04G0802_GPDH	0.099286
Vf02G1256_GTF2E1	Vf01G2532_KAR1	0.123755
Vf02G1256_GTF2E1	Vf01G2681_BCCP1	0.0276046
Vf02G1256_GTF2E1	Vf05G1371_BCCP2	0.156221
Vf02G1256_GTF2E1	Vf04G0690_LPAT2-3	0.102902
Vf04G0802_GPDH	Vf04G2130_WRI1	0.0602911
Vf04G0802_GPDH	Vf03G1377_WRI1	0.388058
Vf04G0802_GPDH	Vf03G1378_WRI1	0.454496
Vf04G0802_GPDH	Vf08G0195_bHLH96	0.215203
Vf04G0802_GPDH	Vf01G1593_MYB101	0.0633164
Vf04G0802_GPDH	Vf01G2532_KAR1	0.310445
Vf04G0802_GPDH	Vf01G2681_BCCP1	0.0597929
Vf04G0802_GPDH	Vf10G0694_ICE1	0.22244
Vf04G0802_GPDH	Vf05G1371_BCCP2	0.454647
Vf04G0802_GPDH	Vf11G1172_NFYB9	0.27927
Vf04G0802_GPDH	Vf03G2280_GTF2F2	0.16842
Vf04G0802_GPDH	Vf07G1979_MYB105	0.288977
Vf04G0802_GPDH	Vf03G2240_RAP2-7	0.32935
Vf04G0802_GPDH	Vf04G0690_LPAT2-3	0.386046
Vf04G2130_WRI1	Vf01G2532_KAR1	0.29274
Vf04G2130_WRI1	Vf01G2681_BCCP1	0.299024
Vf04G2130_WRI1	Vf05G1371_BCCP2	0.14066
Vf04G2130_WRI1	Vf04G0690_LPAT2-3	0.238817
Vf04G2183_MYB	Vf01G2532_KAR1	0.0930634
Vf04G2183_MYB	Vf01G2681_BCCP1	0.251345
Vf04G2183_MYB	Vf05G1371_BCCP2	0.0271419
Vf04G2183_MYB	Vf04G0690_LPAT2-3	0.0627745
Vf03G1377_WRI1	Vf01G2532_KAR1	0.552905
Vf03G1377_WRI1	Vf01G2681_BCCP1	0.200195
Vf03G1377_WRI1	Vf05G1371_BCCP2	0.584989
Vf03G1377_WRI1	Vf04G0690_LPAT2-3	0.536969
Vf03G1378_WRI1	Vf01G2532_KAR1	0.33729
Vf03G1378_WRI1	Vf01G2681_BCCP1	0.0884234
Vf03G1378_WRI1	Vf05G1371_BCCP2	0.485878
Vf03G1378_WRI1	Vf04G0690_LPAT2-3	0.418044
Vf08G0195_bHLH96	Vf01G2532_KAR1	0.179913
Vf08G0195_bHLH96	Vf01G2681_BCCP1	0.0259476
Vf08G0195_bHLH96	Vf05G1371_BCCP2	0.247815
Vf08G0195_bHLH96	Vf04G0690_LPAT2-3	0.192161
Vf01G1593_MYB101	Vf01G2532_KAR1	0.29901
Vf01G1593_MYB101	Vf01G2681_BCCP1	0.298222
Vf01G1593_MYB101	Vf05G1371_BCCP2	0.145922
Vf01G1593_MYB101	Vf04G0690_LPAT2-3	0.245659
Vf01G2532_KAR1	Vf01G2681_BCCP1	0.305887
Vf01G2532_KAR1	Vf10G0694_ICE1	0.387109
Vf01G2532_KAR1	Vf05G1371_BCCP2	0.538577
Vf01G2532_KAR1	Vf11G1172_NFYB9	0.384645
Vf01G2532_KAR1	Vf03G2280_GTF2F2	0.128709
Vf01G2532_KAR1	Vf07G1979_MYB105	0.527537
Vf01G2532_KAR1	Vf03G2240_RAP2-7	0.267322
Vf01G2532_KAR1	Vf04G0690_LPAT2-3	0.499914
Vf01G2681_BCCP1	Vf10G0694_ICE1	0.159546
Vf01G2681_BCCP1	Vf05G1371_BCCP2	0.165756
Vf01G2681_BCCP1	Vf11G1172_NFYB9	0.121737
Vf01G2681_BCCP1	Vf07G1979_MYB105	0.302496
Vf01G2681_BCCP1	Vf03G2240_RAP2-7	0.053975
Vf01G2681_BCCP1	Vf04G0690_LPAT2-3	0.214051
Vf10G0694_ICE1	Vf05G1371_BCCP2	0.436589
Vf10G0694_ICE1	Vf04G0690_LPAT2-3	0.319023
Vf05G1371_BCCP2	Vf11G1172_NFYB9	0.448809
Vf05G1371_BCCP2	Vf03G2280_GTF2F2	0.203452
Vf05G1371_BCCP2	Vf07G1979_MYB105	0.511838
Vf05G1371_BCCP2	Vf03G2240_RAP2-7	0.41465
Vf05G1371_BCCP2	Vf04G0690_LPAT2-3	0.554477
Vf11G1172_NFYB9	Vf04G0690_LPAT2-3	0.35641
Vf03G2280_GTF2F2	Vf04G0690_LPAT2-3	0.130367
Vf07G1979_MYB105	Vf04G0690_LPAT2-3	0.485477
Vf03G2240_RAP2-7	Vf04G0690_LPAT2-3	0.284734
