## Supplementary material for "The Tung Tree (*Vernicia Fordii*) Genome Provides A Resource for Understanding Genome Evolution and Oil Improvement": Table S58

### Sheet: Table S58
Table S58 Co-expression relationship among oil-related genes and transcription factors in brown module
FromNode	ToNode	Weight
Vf04G0418_E2FA	Vf06G1289_AKCS9	0.0935328
Vf04G0418_E2FA	Vf03G2426_BCCP3	0.0620307
Vf04G0418_E2FA	Vf01G1983_DIR1	0.171495
Vf04G0418_E2FA	Vf10G2037_HAD	0.0370742
Vf04G0418_E2FA	Vf00G0529_KAR3	0.179594
Vf04G0418_E2FA	Vf05G1997_KASI-1	0.0859556
Vf04G0418_E2FA	Vf01G1708_KASI-2	0.250492
Vf04G0418_E2FA	Vf05G1626_KASIII	0.0783879
Vf04G0418_E2FA	Vf08G0087_LTP	0.137842
Vf04G0418_E2FA	Vf09G0263_MAT1	0.0784139
Vf04G0418_E2FA	Vf06G2285_PAP10	0.130341
Vf04G0418_E2FA	Vf03G0313_PAP4	0.296881
Vf04G0418_E2FA	Vf08G2034_PAP8	0.20389
Vf06G2537_GL3	Vf06G1289_AKCS9	0.405829
Vf06G2537_GL3	Vf03G2426_BCCP3	0.379127
Vf06G2537_GL3	Vf01G1983_DIR1	0.405822
Vf06G2537_GL3	Vf10G2037_HAD	0.310435
Vf06G2537_GL3	Vf00G0529_KAR3	0.152208
Vf06G2537_GL3	Vf05G1997_KASI-1	0.183043
Vf06G2537_GL3	Vf01G1708_KASI-2	0.258464
Vf06G2537_GL3	Vf05G1626_KASIII	0.14817
Vf06G2537_GL3	Vf08G0087_LTP	0.149662
Vf06G2537_GL3	Vf09G0263_MAT1	0.369658
Vf06G2537_GL3	Vf06G2285_PAP10	0.400341
Vf06G2537_GL3	Vf03G0313_PAP4	0.331178
Vf06G2537_GL3	Vf08G2034_PAP8	0.140228
Vf06G2537_GL3	Vf07G1554_α-CT2	0.078838
Vf03G0313_PAP4	Vf08G0087_LTP	0.315003
Vf03G0313_PAP4	Vf09G0856_ANT	0.362163
Vf03G0313_PAP4	Vf05G1626_KASIII	0.0666663
Vf03G0313_PAP4	Vf01G1708_KASI-2	0.219107
Vf03G0313_PAP4	Vf03G0702_GATA28	0.0378768
Vf03G0313_PAP4	Vf05G0026_GATA5	0.0643214
Vf03G0313_PAP4	Vf01G1983_DIR1	0.402352
Vf03G0313_PAP4	Vf06G2285_PAP10	0.270241
Vf03G0313_PAP4	Vf08G2034_PAP8	0.109593
Vf03G0313_PAP4	Vf08G1949_PKL	0.0696572
Vf03G0313_PAP4	Vf07G1634_bHLH140	0.20172
Vf03G0313_PAP4	Vf02G2532_RAP2-12	0.0978609
Vf03G0313_PAP4	Vf05G1997_KASI-1	0.0828529
Vf03G0313_PAP4	Vf09G1018_bHLH96	0.180439
Vf03G0313_PAP4	Vf04G0273_PTL	0.19929
Vf03G0313_PAP4	Vf10G2037_HAD	0.119368
Vf03G0313_PAP4	Vf03G2426_BCCP3	0.249486
Vf03G0313_PAP4	Vf09G0263_MAT1	0.170653
Vf03G0313_PAP4	Vf00G0529_KAR3	0.144775
Vf03G0313_PAP4	Vf01G0287_SPT	0.137372
Vf03G0313_PAP4	Vf00G1460_GTE1	0.124209
Vf03G0313_PAP4	Vf06G1800_HSFA6b	0.0714976
Vf03G0313_PAP4	Vf06G1772_UNE12	0.134092
Vf03G0313_PAP4	Vf03G2440_bHLH61	0.384082
Vf03G0313_PAP4	Vf07G1446_AS1	0.132931
Vf03G0313_PAP4	Vf10G1434_PAN	0.106415
Vf03G0313_PAP4	Vf02G0324_GT2H2	0.257367
Vf03G0313_PAP4	Vf09G1925_RF2b	0.165671
Vf03G0313_PAP4	Vf02G0015_E2FB	0.0898519
Vf03G0313_PAP4	Vf01G0393_VRN1	0.28633
Vf03G0313_PAP4	Vf01G2580_NFYC1	0.421479
Vf03G0313_PAP4	Vf08G1228_GATA12	0.382206
Vf03G0313_PAP4	Vf10G0746_WRKY75	0.281997
Vf03G0313_PAP4	Vf06G1289_AKCS9	0.290426
Vf03G0313_PAP4	Vf04G1659_VRN1	0.263505
Vf03G0313_PAP4	Vf04G1666_VRN1	0.136242
Vf08G0087_LTP	Vf09G0856_ANT	0.172335
Vf08G0087_LTP	Vf01G1708_KASI-2	0.0496997
Vf08G0087_LTP	Vf01G1983_DIR1	0.243536
Vf08G0087_LTP	Vf06G2285_PAP10	0.0958552
Vf08G0087_LTP	Vf07G1634_bHLH140	0.101356
Vf08G0087_LTP	Vf09G1018_bHLH96	0.0687478
Vf08G0087_LTP	Vf04G0273_PTL	0.083241
Vf08G0087_LTP	Vf10G2037_HAD	0.0375058
Vf08G0087_LTP	Vf03G2426_BCCP3	0.150241
Vf08G0087_LTP	Vf09G0263_MAT1	0.0522117
Vf08G0087_LTP	Vf00G0529_KAR3	0.0269924
Vf08G0087_LTP	Vf01G0287_SPT	0.0200176
Vf08G0087_LTP	Vf00G1460_GTE1	0.0354908
Vf08G0087_LTP	Vf06G1800_HSFA6b	0.0993488
Vf08G0087_LTP	Vf06G1772_UNE12	0.0279522
Vf08G0087_LTP	Vf03G2440_bHLH61	0.375347
Vf08G0087_LTP	Vf07G1446_AS1	0.155786
Vf08G0087_LTP	Vf10G1434_PAN	0.0214313
Vf08G0087_LTP	Vf02G0324_GT2H2	0.0807859
Vf08G0087_LTP	Vf09G1925_RF2b	0.0466478
Vf08G0087_LTP	Vf01G0393_VRN1	0.250815
Vf08G0087_LTP	Vf01G2580_NFYC1	0.340499
Vf08G0087_LTP	Vf08G1228_GATA12	0.200528
Vf08G0087_LTP	Vf10G0746_WRKY75	0.428824
Vf08G0087_LTP	Vf06G1289_AKCS9	0.135802
Vf08G0087_LTP	Vf04G1659_VRN1	0.289489
Vf08G0087_LTP	Vf04G1666_VRN1	0.0541877
Vf09G0856_ANT	Vf05G1626_KASIII	0.1582
Vf09G0856_ANT	Vf01G1708_KASI-2	0.308873
Vf09G0856_ANT	Vf01G1983_DIR1	0.37457
Vf09G0856_ANT	Vf06G2285_PAP10	0.356318
Vf09G0856_ANT	Vf08G2034_PAP8	0.204371
Vf09G0856_ANT	Vf10G2037_HAD	0.197307
Vf09G0856_ANT	Vf03G2426_BCCP3	0.257136
Vf09G0856_ANT	Vf09G0263_MAT1	0.274102
Vf09G0856_ANT	Vf00G0529_KAR3	0.222214
Vf09G0856_ANT	Vf07G1554_α-CT2	0.0260333
Vf09G0856_ANT	Vf06G1289_AKCS9	0.317965
Vf05G1626_KASIII	Vf01G1708_KASI-2	0.154693
Vf05G1626_KASIII	Vf03G0702_GATA28	0.149737
Vf05G1626_KASIII	Vf05G0026_GATA5	0.368059
Vf05G1626_KASIII	Vf01G1983_DIR1	0.0625123
Vf05G1626_KASIII	Vf06G2285_PAP10	0.177111
Vf05G1626_KASIII	Vf08G2034_PAP8	0.26278
Vf05G1626_KASIII	Vf08G1949_PKL	0.111972
Vf05G1626_KASIII	Vf07G1634_bHLH140	0.0347485
Vf05G1626_KASIII	Vf02G2532_RAP2-12	0.255199
Vf05G1626_KASIII	Vf05G1997_KASI-1	0.374054
Vf05G1626_KASIII	Vf09G1018_bHLH96	0.17173
Vf05G1626_KASIII	Vf04G0273_PTL	0.0894712
Vf05G1626_KASIII	Vf10G2037_HAD	0.173623
Vf05G1626_KASIII	Vf03G2426_BCCP3	0.0522562
Vf05G1626_KASIII	Vf09G0263_MAT1	0.247093
Vf05G1626_KASIII	Vf00G0529_KAR3	0.21712
Vf05G1626_KASIII	Vf01G0287_SPT	0.189988
Vf05G1626_KASIII	Vf00G1460_GTE1	0.258598
Vf05G1626_KASIII	Vf06G1772_UNE12	0.122022
Vf05G1626_KASIII	Vf07G1554_α-CT2	0.0308425
Vf05G1626_KASIII	Vf10G1434_PAN	0.0912762
Vf05G1626_KASIII	Vf02G0324_GT2H2	0.233405
Vf05G1626_KASIII	Vf09G1925_RF2b	0.168188
Vf05G1626_KASIII	Vf02G0015_E2FB	0.155122
Vf05G1626_KASIII	Vf01G2580_NFYC1	0.0457751
Vf05G1626_KASIII	Vf08G1228_GATA12	0.121964
Vf05G1626_KASIII	Vf06G1289_AKCS9	0.0792925
Vf05G1626_KASIII	Vf04G1666_VRN1	0.116025
Vf01G1708_KASI-2	Vf03G0702_GATA28	0.240284
Vf01G1708_KASI-2	Vf05G0026_GATA5	0.139467
Vf01G1708_KASI-2	Vf01G1983_DIR1	0.16754
Vf01G1708_KASI-2	Vf06G2285_PAP10	0.178922
Vf01G1708_KASI-2	Vf08G2034_PAP8	0.279145
Vf01G1708_KASI-2	Vf08G1949_PKL	0.141807
Vf01G1708_KASI-2	Vf07G1634_bHLH140	0.0637643
Vf01G1708_KASI-2	Vf02G2532_RAP2-12	0.211983
Vf01G1708_KASI-2	Vf05G1997_KASI-1	0.180436
Vf01G1708_KASI-2	Vf09G1018_bHLH96	0.203674
Vf01G1708_KASI-2	Vf04G0273_PTL	0.17278
Vf01G1708_KASI-2	Vf10G2037_HAD	0.123867
Vf01G1708_KASI-2	Vf03G2426_BCCP3	0.10041
Vf01G1708_KASI-2	Vf09G0263_MAT1	0.216324
Vf01G1708_KASI-2	Vf00G0529_KAR3	0.11679
Vf01G1708_KASI-2	Vf01G0287_SPT	0.356331
Vf01G1708_KASI-2	Vf00G1460_GTE1	0.206349
Vf01G1708_KASI-2	Vf06G1800_HSFA6b	0.0632078
Vf01G1708_KASI-2	Vf06G1772_UNE12	0.186734
Vf01G1708_KASI-2	Vf03G2440_bHLH61	0.08854
Vf01G1708_KASI-2	Vf10G1434_PAN	0.343357
Vf01G1708_KASI-2	Vf02G0324_GT2H2	0.328737
Vf01G1708_KASI-2	Vf09G1925_RF2b	0.128267
Vf01G1708_KASI-2	Vf02G0015_E2FB	0.208407
Vf01G1708_KASI-2	Vf01G0393_VRN1	0.125379
Vf01G1708_KASI-2	Vf01G2580_NFYC1	0.160101
Vf01G1708_KASI-2	Vf08G1228_GATA12	0.224945
Vf01G1708_KASI-2	Vf10G0746_WRKY75	0.0486029
Vf01G1708_KASI-2	Vf06G1289_AKCS9	0.113844
Vf01G1708_KASI-2	Vf04G1659_VRN1	0.0273846
Vf01G1708_KASI-2	Vf04G1666_VRN1	0.121801
Vf03G0702_GATA28	Vf01G1983_DIR1	0.026144
Vf03G0702_GATA28	Vf06G2285_PAP10	0.0437231
Vf03G0702_GATA28	Vf08G2034_PAP8	0.291435
Vf03G0702_GATA28	Vf05G1997_KASI-1	0.164796
Vf03G0702_GATA28	Vf10G2037_HAD	0.0400426
Vf03G0702_GATA28	Vf09G0263_MAT1	0.0824852
Vf03G0702_GATA28	Vf00G0529_KAR3	0.046138
Vf05G0026_GATA5	Vf01G1983_DIR1	0.0671058
Vf05G0026_GATA5	Vf06G2285_PAP10	0.194583
Vf05G0026_GATA5	Vf08G2034_PAP8	0.231962
Vf05G0026_GATA5	Vf05G1997_KASI-1	0.37964
Vf05G0026_GATA5	Vf10G2037_HAD	0.20515
Vf05G0026_GATA5	Vf03G2426_BCCP3	0.0618033
Vf05G0026_GATA5	Vf09G0263_MAT1	0.273673
Vf05G0026_GATA5	Vf00G0529_KAR3	0.214746
Vf05G0026_GATA5	Vf07G1554_α-CT2	0.0418097
Vf05G0026_GATA5	Vf06G1289_AKCS9	0.0911627
Vf01G1983_DIR1	Vf06G2285_PAP10	0.328606
Vf01G1983_DIR1	Vf08G2034_PAP8	0.0718961
Vf01G1983_DIR1	Vf08G1949_PKL	0.0251365
Vf01G1983_DIR1	Vf07G1634_bHLH140	0.0801628
Vf01G1983_DIR1	Vf02G2532_RAP2-12	0.0636563
Vf01G1983_DIR1	Vf05G1997_KASI-1	0.0822935
Vf01G1983_DIR1	Vf09G1018_bHLH96	0.303736
Vf01G1983_DIR1	Vf04G0273_PTL	0.303193
Vf01G1983_DIR1	Vf10G2037_HAD	0.219441
Vf01G1983_DIR1	Vf03G2426_BCCP3	0.38112
Vf01G1983_DIR1	Vf09G0263_MAT1	0.273588
Vf01G1983_DIR1	Vf00G0529_KAR3	0.105224
Vf01G1983_DIR1	Vf01G0287_SPT	0.114331
Vf01G1983_DIR1	Vf00G1460_GTE1	0.229277
Vf01G1983_DIR1	Vf06G1800_HSFA6b	0.0623217
Vf01G1983_DIR1	Vf06G1772_UNE12	0.0564516
Vf01G1983_DIR1	Vf03G2440_bHLH61	0.304857
Vf01G1983_DIR1	Vf07G1446_AS1	0.223267
Vf01G1983_DIR1	Vf07G1554_α-CT2	0.0510086
Vf01G1983_DIR1	Vf10G1434_PAN	0.090539
Vf01G1983_DIR1	Vf02G0324_GT2H2	0.233902
Vf01G1983_DIR1	Vf09G1925_RF2b	0.11904
Vf01G1983_DIR1	Vf02G0015_E2FB	0.042997
Vf01G1983_DIR1	Vf01G0393_VRN1	0.193793
Vf01G1983_DIR1	Vf01G2580_NFYC1	0.318879
Vf01G1983_DIR1	Vf08G1228_GATA12	0.431227
Vf01G1983_DIR1	Vf10G0746_WRKY75	0.245634
Vf01G1983_DIR1	Vf06G1289_AKCS9	0.379206
Vf01G1983_DIR1	Vf04G1659_VRN1	0.224593
Vf01G1983_DIR1	Vf04G1666_VRN1	0.248627
Vf06G2285_PAP10	Vf08G2034_PAP8	0.122113
Vf06G2285_PAP10	Vf08G1949_PKL	0.0394485
Vf06G2285_PAP10	Vf07G1634_bHLH140	0.0716202
Vf06G2285_PAP10	Vf02G2532_RAP2-12	0.120014
Vf06G2285_PAP10	Vf05G1997_KASI-1	0.207001
Vf06G2285_PAP10	Vf09G1018_bHLH96	0.369591
Vf06G2285_PAP10	Vf04G0273_PTL	0.307487
Vf06G2285_PAP10	Vf10G2037_HAD	0.336894
Vf06G2285_PAP10	Vf03G2426_BCCP3	0.346598
Vf06G2285_PAP10	Vf09G0263_MAT1	0.399617
Vf06G2285_PAP10	Vf00G0529_KAR3	0.208656
Vf06G2285_PAP10	Vf01G0287_SPT	0.151495
Vf06G2285_PAP10	Vf00G1460_GTE1	0.358233
Vf06G2285_PAP10	Vf06G1772_UNE12	0.0732815
Vf06G2285_PAP10	Vf03G2440_bHLH61	0.146387
Vf06G2285_PAP10	Vf07G1446_AS1	0.161205
Vf06G2285_PAP10	Vf07G1554_α-CT2	0.0872488
Vf06G2285_PAP10	Vf10G1434_PAN	0.0828137
Vf06G2285_PAP10	Vf02G0324_GT2H2	0.286982
Vf06G2285_PAP10	Vf09G1925_RF2b	0.192338
Vf06G2285_PAP10	Vf02G0015_E2FB	0.0647222
Vf06G2285_PAP10	Vf01G0393_VRN1	0.0714627
Vf06G2285_PAP10	Vf01G2580_NFYC1	0.199791
Vf06G2285_PAP10	Vf08G1228_GATA12	0.399246
Vf06G2285_PAP10	Vf10G0746_WRKY75	0.0994817
Vf06G2285_PAP10	Vf06G1289_AKCS9	0.41219
Vf06G2285_PAP10	Vf04G1659_VRN1	0.120763
Vf06G2285_PAP10	Vf04G1666_VRN1	0.319041
Vf08G2034_PAP8	Vf08G1949_PKL	0.264881
Vf08G2034_PAP8	Vf07G1634_bHLH140	0.0758678
Vf08G2034_PAP8	Vf02G2532_RAP2-12	0.343874
Vf08G2034_PAP8	Vf05G1997_KASI-1	0.265004
Vf08G2034_PAP8	Vf09G1018_bHLH96	0.111141
Vf08G2034_PAP8	Vf04G0273_PTL	0.0759369
Vf08G2034_PAP8	Vf10G2037_HAD	0.0789294
Vf08G2034_PAP8	Vf03G2426_BCCP3	0.0384956
Vf08G2034_PAP8	Vf09G0263_MAT1	0.152341
Vf08G2034_PAP8	Vf00G0529_KAR3	0.172991
Vf08G2034_PAP8	Vf01G0287_SPT	0.315227
Vf08G2034_PAP8	Vf00G1460_GTE1	0.146581
Vf08G2034_PAP8	Vf06G1772_UNE12	0.279333
Vf08G2034_PAP8	Vf03G2440_bHLH61	0.0275232
Vf08G2034_PAP8	Vf10G1434_PAN	0.216624
Vf08G2034_PAP8	Vf02G0324_GT2H2	0.307051
Vf08G2034_PAP8	Vf09G1925_RF2b	0.179496
Vf08G2034_PAP8	Vf02G0015_E2FB	0.325726
Vf08G2034_PAP8	Vf01G0393_VRN1	0.0373886
Vf08G2034_PAP8	Vf01G2580_NFYC1	0.0910276
Vf08G2034_PAP8	Vf08G1228_GATA12	0.123716
Vf08G2034_PAP8	Vf06G1289_AKCS9	0.0585842
Vf08G2034_PAP8	Vf04G1666_VRN1	0.0614064
Vf08G1949_PKL	Vf05G1997_KASI-1	0.0999307
Vf08G1949_PKL	Vf09G0263_MAT1	0.027535
Vf08G1949_PKL	Vf00G0529_KAR3	0.171449
Vf07G1634_bHLH140	Vf05G1997_KASI-1	0.0337654
Vf07G1634_bHLH140	Vf03G2426_BCCP3	0.0234843
Vf07G1634_bHLH140	Vf09G0263_MAT1	0.0257265
Vf07G1634_bHLH140	Vf00G0529_KAR3	0.213566
Vf07G1634_bHLH140	Vf06G1289_AKCS9	0.050588
Vf02G2532_RAP2-12	Vf05G1997_KASI-1	0.24092
Vf02G2532_RAP2-12	Vf10G2037_HAD	0.0545675
Vf02G2532_RAP2-12	Vf03G2426_BCCP3	0.0282222
Vf02G2532_RAP2-12	Vf09G0263_MAT1	0.104579
Vf02G2532_RAP2-12	Vf00G0529_KAR3	0.269632
Vf02G2532_RAP2-12	Vf06G1289_AKCS9	0.0541447
Vf05G1997_KASI-1	Vf09G1018_bHLH96	0.213776
Vf05G1997_KASI-1	Vf04G0273_PTL	0.126237
Vf05G1997_KASI-1	Vf10G2037_HAD	0.208852
Vf05G1997_KASI-1	Vf03G2426_BCCP3	0.075459
Vf05G1997_KASI-1	Vf09G0263_MAT1	0.289294
Vf05G1997_KASI-1	Vf00G0529_KAR3	0.209353
Vf05G1997_KASI-1	Vf01G0287_SPT	0.226313
Vf05G1997_KASI-1	Vf00G1460_GTE1	0.303322
Vf05G1997_KASI-1	Vf06G1772_UNE12	0.115008
Vf05G1997_KASI-1	Vf07G1554_α-CT2	0.0440076
Vf05G1997_KASI-1	Vf10G1434_PAN	0.116925
Vf05G1997_KASI-1	Vf02G0324_GT2H2	0.252009
Vf05G1997_KASI-1	Vf09G1925_RF2b	0.162944
Vf05G1997_KASI-1	Vf02G0015_E2FB	0.146156
Vf05G1997_KASI-1	Vf01G2580_NFYC1	0.0545292
Vf05G1997_KASI-1	Vf08G1228_GATA12	0.149351
Vf05G1997_KASI-1	Vf06G1289_AKCS9	0.106689
Vf05G1997_KASI-1	Vf04G1666_VRN1	0.148941
Vf09G1018_bHLH96	Vf10G2037_HAD	0.431661
Vf09G1018_bHLH96	Vf03G2426_BCCP3	0.382498
Vf09G1018_bHLH96	Vf09G0263_MAT1	0.439592
Vf09G1018_bHLH96	Vf00G0529_KAR3	0.104911
Vf09G1018_bHLH96	Vf07G1554_α-CT2	0.198242
Vf09G1018_bHLH96	Vf06G1289_AKCS9	0.370902
Vf04G0273_PTL	Vf10G2037_HAD	0.363242
Vf04G0273_PTL	Vf03G2426_BCCP3	0.34923
Vf04G0273_PTL	Vf09G0263_MAT1	0.388032
Vf04G0273_PTL	Vf00G0529_KAR3	0.0670006
Vf04G0273_PTL	Vf07G1554_α-CT2	0.160655
Vf04G0273_PTL	Vf06G1289_AKCS9	0.298561
Vf10G2037_HAD	Vf03G2426_BCCP3	0.332995
Vf10G2037_HAD	Vf09G0263_MAT1	0.436957
Vf10G2037_HAD	Vf00G0529_KAR3	0.106323
Vf10G2037_HAD	Vf01G0287_SPT	0.130482
Vf10G2037_HAD	Vf00G1460_GTE1	0.462301
Vf10G2037_HAD	Vf03G2440_bHLH61	0.0642527
Vf10G2037_HAD	Vf07G1446_AS1	0.134066
Vf10G2037_HAD	Vf07G1554_α-CT2	0.25317
Vf10G2037_HAD	Vf10G1434_PAN	0.0737821
Vf10G2037_HAD	Vf02G0324_GT2H2	0.150488
Vf10G2037_HAD	Vf09G1925_RF2b	0.0742811
Vf10G2037_HAD	Vf02G0015_E2FB	0.0212737
Vf10G2037_HAD	Vf01G0393_VRN1	0.0287529
Vf10G2037_HAD	Vf01G2580_NFYC1	0.062594
Vf10G2037_HAD	Vf08G1228_GATA12	0.254913
Vf10G2037_HAD	Vf10G0746_WRKY75	0.0322341
Vf10G2037_HAD	Vf06G1289_AKCS9	0.336983
Vf10G2037_HAD	Vf04G1659_VRN1	0.051473
Vf10G2037_HAD	Vf04G1666_VRN1	0.43157
Vf03G2426_BCCP3	Vf09G0263_MAT1	0.32594
Vf03G2426_BCCP3	Vf00G0529_KAR3	0.0723514
Vf03G2426_BCCP3	Vf01G0287_SPT	0.0683982
Vf03G2426_BCCP3	Vf00G1460_GTE1	0.297568
Vf03G2426_BCCP3	Vf06G1800_HSFA6b	0.0248582
Vf03G2426_BCCP3	Vf03G2440_bHLH61	0.207766
Vf03G2426_BCCP3	Vf07G1446_AS1	0.299481
Vf03G2426_BCCP3	Vf07G1554_α-CT2	0.122106
Vf03G2426_BCCP3	Vf10G1434_PAN	0.0395582
Vf03G2426_BCCP3	Vf02G0324_GT2H2	0.139449
Vf03G2426_BCCP3	Vf09G1925_RF2b	0.0648808
Vf03G2426_BCCP3	Vf01G0393_VRN1	0.070608
Vf03G2426_BCCP3	Vf01G2580_NFYC1	0.158684
Vf03G2426_BCCP3	Vf08G1228_GATA12	0.369699
Vf03G2426_BCCP3	Vf10G0746_WRKY75	0.150586
Vf03G2426_BCCP3	Vf06G1289_AKCS9	0.403361
Vf03G2426_BCCP3	Vf04G1659_VRN1	0.157402
Vf03G2426_BCCP3	Vf04G1666_VRN1	0.383901
Vf09G0263_MAT1	Vf00G0529_KAR3	0.157334
Vf09G0263_MAT1	Vf01G0287_SPT	0.219713
Vf09G0263_MAT1	Vf00G1460_GTE1	0.456642
Vf09G0263_MAT1	Vf06G1772_UNE12	0.0467914
Vf09G0263_MAT1	Vf03G2440_bHLH61	0.091426
Vf09G0263_MAT1	Vf07G1446_AS1	0.105118
Vf09G0263_MAT1	Vf07G1554_α-CT2	0.165768
Vf09G0263_MAT1	Vf10G1434_PAN	0.133085
Vf09G0263_MAT1	Vf02G0324_GT2H2	0.234412
Vf09G0263_MAT1	Vf09G1925_RF2b	0.118012
Vf09G0263_MAT1	Vf02G0015_E2FB	0.0526048
Vf09G0263_MAT1	Vf01G0393_VRN1	0.0524942
Vf09G0263_MAT1	Vf01G2580_NFYC1	0.100754
Vf09G0263_MAT1	Vf08G1228_GATA12	0.303721
Vf09G0263_MAT1	Vf10G0746_WRKY75	0.0428524
Vf09G0263_MAT1	Vf06G1289_AKCS9	0.355669
Vf09G0263_MAT1	Vf04G1659_VRN1	0.0587742
Vf09G0263_MAT1	Vf04G1666_VRN1	0.416324
Vf00G0529_KAR3	Vf01G0287_SPT	0.103172
Vf00G0529_KAR3	Vf00G1460_GTE1	0.127223
Vf00G0529_KAR3	Vf06G1772_UNE12	0.231003
Vf00G0529_KAR3	Vf03G2440_bHLH61	0.046394
Vf00G0529_KAR3	Vf07G1446_AS1	0.026654
Vf00G0529_KAR3	Vf10G1434_PAN	0.0395471
Vf00G0529_KAR3	Vf02G0324_GT2H2	0.28702
Vf00G0529_KAR3	Vf09G1925_RF2b	0.371144
Vf00G0529_KAR3	Vf02G0015_E2FB	0.185114
Vf00G0529_KAR3	Vf01G0393_VRN1	0.0240757
Vf00G0529_KAR3	Vf01G2580_NFYC1	0.162256
Vf00G0529_KAR3	Vf08G1228_GATA12	0.176543
Vf00G0529_KAR3	Vf10G0746_WRKY75	0.0385529
Vf00G0529_KAR3	Vf06G1289_AKCS9	0.131779
Vf00G0529_KAR3	Vf04G1659_VRN1	0.0393115
Vf00G0529_KAR3	Vf04G1666_VRN1	0.0739168
Vf01G0287_SPT	Vf07G1554_α-CT2	0.0222146
Vf01G0287_SPT	Vf06G1289_AKCS9	0.0772628
Vf00G1460_GTE1	Vf07G1554_α-CT2	0.212203
Vf00G1460_GTE1	Vf06G1289_AKCS9	0.308945
Vf06G1772_UNE12	Vf06G1289_AKCS9	0.0329297
Vf03G2440_bHLH61	Vf06G1289_AKCS9	0.197981
Vf07G1446_AS1	Vf07G1554_α-CT2	0.0768304
Vf07G1446_AS1	Vf06G1289_AKCS9	0.283116
Vf07G1554_α-CT2	Vf06G1289_AKCS9	0.0981288
Vf10G1434_PAN	Vf06G1289_AKCS9	0.0436346
Vf02G0324_GT2H2	Vf06G1289_AKCS9	0.199868
Vf09G1925_RF2b	Vf06G1289_AKCS9	0.122849
Vf02G0015_E2FB	Vf06G1289_AKCS9	0.0260035
Vf01G0393_VRN1	Vf06G1289_AKCS9	0.0734345
Vf01G2580_NFYC1	Vf06G1289_AKCS9	0.209186
Vf08G1228_GATA12	Vf06G1289_AKCS9	0.420419
Vf10G0746_WRKY75	Vf06G1289_AKCS9	0.156899
Vf06G1289_AKCS9	Vf04G1659_VRN1	0.174103
Vf06G1289_AKCS9	Vf04G1666_VRN1	0.344581
